# Prime-seq, efficient and powerful bulk RNA-sequencing

**DOI:** 10.1101/2021.09.27.459575

**Authors:** Aleksandar Janjic, Lucas E. Wange, Johannes W. Bagnoli, Johanna Geuder, Phong Nguyen, Daniel Richter, Beate Vieth, Binje Vick, Irmela Jeremias, Christoph Ziegenhain, Ines Hellmann, Wolfgang Enard

## Abstract

With the advent of Next Generation Sequencing, RNA-sequencing (RNA-seq) has become the major method for quantitative gene expression analysis. Reducing library costs by early barcoding has propelled single-cell RNA-seq, but has not yet caught on for bulk RNA-seq. Here, we optimized and validated a bulk RNA-seq method we call prime-seq. We show that with respect to library complexity, measurement accuracy, and statistical power it performs equivalent to TruSeq, a standard bulk RNA-seq method, but is four-fold more cost-efficient due to almost 50-fold cheaper library costs. We also validate a direct RNA isolation step that further improves cost and time-efficiency, show that intronic reads are derived from RNA, validate that prime-seq performs optimal with only 1,000 cells as input, and calculate that prime-seq is the most cost-efficient bulk RNA-seq method currently available. We discuss why many labs would profit from a cost-efficient early barcoding RNA-seq protocol and argue that prime-seq is well suited for setting up such a protocol as it is well validated, well documented, and requires no specialized equipment.
