## Supplementary Tables 1-5 for "Prime-seq, efficient and powerful bulk RNA-sequencing"

### Sheet: Information Suppl. Tables
Table S1 (Sensitivity)	List of Experiments performed with prime-seq in cluding key characteristics of the experiments and data quality.
Table S2 (Lysis Costs)	Calculations for per sample costs of different commercial and non-commercial extraction methods.
Table S3 (Lysis Time)	Time needed for extraction of 24, 48 and 96 samples with SPRI beads or Silica Columns.
Table S4 (Method Cost)	Per sample cost calculations for popular commercial and non-commercial RNA-seq methods including all consumables and reagents.
Table S5 (Method Time)	Time needed for performing for popular commercial and non-commercial RNA-seq methods.

### Sheet: Table S1 (Sensitivity)
Date	Species	Sample_Type	Sample_Subtype	Sample_Number	Depth	Average_reads_per_sample	Genes_Exon	Genes_Intron	Genes_Inex	Genes_Exon_Only	Genes_Intron_Only	Genes_Both	Frac_Genes_Exon	Frac_Genes_Intron	Frac_Genes_Both	UMI_Exonic	UMI_Intronic	UMI_Inex	frac_inex_umi
20170216	human	Cell Line	iPSC	14
20170613	primate (h3, c7)	Cell Line	iPSC	10
20170713	human	Cell Line	AML	90	667264509	7.41405e+06	30780	22284	38057	15773	7277	15007	0.414457	0.191213	0.39433	2655186	365921	2997550	0.114215
20170728	mouse	Nervous	Striatum	31	168160761	5.42454e+06	19968	17953	23006	5053	3038	14915	0.219638	0.132053	0.648309	1484727	1303746	2808176	0.471284
20180502	mouse	Musculoskeletal	HSC	20	154988721	7.74944e+06	14256	12579	19353	6774	5097	7482	0.350023	0.26337	0.386607	278785	185268	465648	0.401297
20180514	mouse	Nervous	Hippocampus/Cortex	90	607862036	6.75402e+06	19765	13938	22596	8658	2831	11107	0.383165	0.125288	0.491547	2125493	260766	2378718	0.106454
20180614	mouse	Immune	CD4 T Cell	11	89435464	8.1305e+06	12583	12488	18286	5798	5703	6785	0.317073	0.311878	0.371049	181556	132982	312245	0.418546
20180619	human	Cell Line	AML	90	667264509	7410000	30780	22283.5	38357	16073.5	7577	14706.5	0.41905	0.197539	0.383411	2655186	365921	2.99755e+06	0.114214
20180619	human	Cell Line	AML	99	1192954561	12100000	21743	19047	27306	8259	5563	13484	0.302461	0.203728	0.493811	3304665	1191187	4431165	0.254222
20180619	human	Immune	NA	83	471649567	5680000	13724	11847	17347	5500	3623	8224	0.317058	0.208855	0.474088	344655	155923	500578	0.311486
20181004	mouse	Cell Line	Breast/Lung Tumor Cell Line	24	159697008	6654042	16109	13942	20782	6840	4673	9269	0.329131	0.224858	0.446011	2131298	444135	2565736	0.169323
20181004	primates (h14, o6, g4)	Renal/Urinary	UDSC/iPSC	24	84623082	3.52596e+06	19734	16367	23918	7551	4184	12183	0.315704	0.174931	0.509365	1665334	388900	2110512	0.210934
20190103	mouse	Immune	CD4 T Cell	81	855843229	1.0566e+07	16819	15731	22874	7143	6055	9676	0.312276	0.264711	0.423013	850164	428217	1293394	0.342688
20190205	primates (g12, h17, c24)	Cell Line	iPSC/NPC	53	340762162	6.42947e+06	17290	15821	22280	6459	4990	10831	0.289901	0.223968	0.486131	429644	292376	696806	0.383409
20190508	mouse	Immune	Macrophage	24	200076477	8.33652e+06	15914	12495	19512	7017	3598	8897	0.359625	0.184399	0.455976	3875014	268950	4147086	0.0656056
20190508	mouse	Immune	T Effector/Monocyte/Macrophage	39	281646648	7.22171e+06	14372	12068	18776	6708	4404	7664	0.357265	0.234555	0.408181	415141	155510	566621	0.267339
20190612	human	Immune	BMMNC	47	178517479	3.79824e+06	16136	14029	20092	6063	3956	10073	0.301762	0.196894	0.501344	844310	209392	1009098	0.163302
20190819	mouse	Nervous	Hippocampus/Cortex/Brainstem	120	497208266	4.1434e+06	16986	11396	20046	8650	3060	8336	0.431508	0.152649	0.415844	686832	113622	793238	0.134141
20190819	mouse	Nervous	Microglia	70	424723001	6.06747e+06	19174	14074	22704	8630	3530	10544	0.380109	0.155479	0.464412	1308820	216483	1492922	0.123317
20191118	mouse	Immune	B Cell	12	134183422	1.1182e+07	14932	13595	20002	6407	5070	8525	0.320318	0.253475	0.426207	400606	216112	610824	0.344155
20191118	L. pulmonaria	Lichen	Lichen	96
20191118	zebrafish	Immune	Macrophage	20	152308641	7.61543e+06	16972	13442	20462	7020	3490	9952	0.343075	0.17056	0.486365	1672986	161080	1848200	0.0948025
20191205	mouse	Immune	CD4 T Cell	9	72386086	8.0429e+06	17858	13079	20989	7910	3131	9948	0.376864	0.149173	0.473963	2704451	240463	2912509	0.071436
20191206	L. pulmonaria	Lichen	Lichen	96
20191227	human	PDX	ALL	34	145693500	4290000	18360.5	20345	28213.5	7868.5	9853	10492	0.278891	0.34923	0.371879	383630	406278	813672	0.52852
20191227	human	Immune	AML	20	178814900	8940000	9815.5	12977	17694.5	4717.5	7879	5098	0.266608	0.44528	0.288112	99198	84538.5	197190	0.496941
20191227	human	Immune	AML	32	289590651	9050000	13899.5	14858.5	20749.5	5891	6850	8008.5	0.28391	0.330128	0.385961	210185	153092	358296	0.413375
20191227	human	PDX	AML	36	368006698	10200000	17674	17263	23988.5	6725.5	6314.5	10948.5	0.280364	0.26323	0.456406	656508	406156	1035629	0.366078
20191227	human	Immune	FL	27	177007598	6560000	9113	7951	12712	4761	3599	4352	0.374528	0.283118	0.342354	67388	42333	108740	0.380283
20191227	human	Immune	FL	31	237700974	7670000	4310	7085	9753	2668	5443	1642	0.273557	0.558085	0.168358	48140	40191	91913	0.476244
20191227	Lotus Japonicus	Plant	NA	64	527421623	8240000	26003.5	NA	NA	NA	NA	NA	NA	NA	NA	1402552	NA	NA	NA
20191227	Arabidopsis/Botrytis	Plant/Fungus	Root	24	20589676	858000	16658	616	16831	16215	173	443	0.963401	0.0102787	0.0263205	378176	3059.5	381726	0.00929985
20191227	Medicago Truncatula	Plant	Root	36	43527940	1210000	22774.5	3281	23150	19869	375.5	2905.5	0.858272	0.0162203	0.125508	646296	17925.5	659930	0.0206605
20191227	Medicago Truncatula	Plant	Root	60	251655144	4190000	25198	4775.5	25647	20871.5	449	4326.5	0.813799	0.0175069	0.168694	1.01489e+06	42332.5	1052161	0.0354266
20200115	Medicago Truncatula	Plant	Root	36	187608414	5210000	25882.5	5029.5	26373	21343.5	490.5	4539	0.809294	0.0185986	0.172108	717636	72114	773685	0.0724436
20200615	human	PDX	ALL	643	1534379380	2390000	15202	13757	19792	6035	4590	9167	0.304921	0.231912	0.463167	542453	220402	780316	0.304829
20200615	mouse	Cell Line	AML	16	53078855	3320000	13004	10759.5	16298.5	5539	3294.5	7465	0.339847	0.202135	0.458018	564427	138393	716526	0.212273
20200615	human	PDX	AML	96	380580493	3960000	13059.5	10090	18703	8613	5643.5	4446.5	0.460514	0.301743	0.237743	72437.5	38431.5	108412	0.331828
20200615	human	PDX	AML	65	321067720	4940000	20668	18948	27714	8766	7046	11902	0.316302	0.25424	0.429458	1243211	314865	1535515	0.190362
20200615	human	Cell Line	AML	72	367524312	5100000	16915	17421	23727	6306	6812	10609	0.265773	0.287099	0.447128	536212	226825	765652	0.299666
20200615	human	PDX	AML	61	364845827	5980000	14234	12203	19029	6826	4795	7408	0.358716	0.251984	0.389301	384612	95537	458911	0.161903
20200615	human	PDX	AML	24	147072360	6130000	20503	16951.5	24871	7919.5	4368	12583.5	0.318423	0.175626	0.505951	2.43247e+06	706012	3131424	0.223205
20200615	human	Cell Line	AML	30	193649969	6450000	15950.5	15416.5	20396	4979.5	4445.5	10971	0.244141	0.217959	0.5379	2.46036e+06	485167	2931711	0.160778
20200615	human	Cell Line	AML	48	311114082	6480000	17495	17236.5	23615.5	6379	6120.5	11116	0.270119	0.259173	0.470708	1552399	387650	1922947	0.192698
20200615	human	Cell Line	AML	24	175231123	7300000	19017	17601.5	24573	6971.5	5556	12045.5	0.283706	0.226102	0.490192	2.42547e+06	522129	2.90459e+06	0.164954
20200615	human	Cell Line	AML	37	302458592	8170000	17899	15438	22229	6791	4330	11108	0.305502	0.194791	0.499708	2275883	392365	2664432	0.145828
20200615	human	Immune	Macrophage	189	834993304	4420000	9312	8286	13209	4923	3897	4389	0.3727	0.295026	0.332273	79047	43686	122081	0.352504
20200615	human	Immune	Mast Cell Tumor	47	178517479	3800000	16136	14029	20092	6063	3956	10073	0.301762	0.196894	0.501344	844310	209392	1009098	0.163302
20200615	Arabidopsis	Plant	NA	50	41558415	831000	15384.5	844	15530.5	14686.5	146	698	0.945655	0.00940086	0.0449438	468026	6672	474046	0.0126992
20200615	Hyaloperonospora_arabidopsidis	Fungus	NA	96	288531004	3010000	19621	3857	20619.5	16762.5	998.5	2858.5	0.812944	0.048425	0.138631	599510	28319	628338	0.0458782
20200615	mouse	NA	NA	18	100324027	5570000	9982.5	7161.5	13629	6467.5	3646.5	3515	0.47454	0.267554	0.257906	209765	46569.5	255041	0.177524
20200615	Hyaloperonospora_arabidopsidis	Fungus	NA	72	519351123	7210000	21509.5	3860	22045.5	18185.5	536	3324	0.824908	0.0243134	0.150779	1334577	27014.5	1.36458e+06	0.0219859
20200615	mouse	Immune	T Cell	25	121011147	4840000	12351	11785	16486	4701	4135	7650	0.285151	0.250819	0.46403	656450	358475	1011342	0.350912
20200615	mouse	Immune	T Cell	16	87810387	5490000	10735	8779.5	14181.5	5402	3446.5	5333	0.380919	0.243028	0.376053	390166	154190	548080	0.288122
20200615	mouse	Immune	T Cell	10	181413918	18100000	13540.5	12885.5	18566	5680.5	5025.5	7860	0.305963	0.270683	0.423355	1167876	413326	1.56097e+06	0.251828
20200626	human	Immune	FL	30	173289413	5780000	9839	10320.5	14953	4632.5	5114	5206.5	0.309804	0.342005	0.348191	72974	78604	154274	0.526983
20200626	P. britannica	Lichen	Lichen	48
20200713	human	Immune	FL	21	153761335	7320000	19711	15980	25747	9767	6036	9944	0.379345	0.234435	0.38622	2775491	685586	3456828	0.197099
20200718	P. leucophlebia	Lichen	Lichen	48
20200718	P. membranacea	Lichen	Lichen	48
20200728	human	Cell Line	AML	36	188949807	5250000	17901.5	16131	24355	8224	6453.5	9677.5	0.337672	0.264976	0.397352	1.70526e+06	478377	2213546	0.229624
20200805	primates (h4, g3, c3, o3)	Cell Line	Germ Layer Cells	13	69469374	5343798	22583	17555	26803	9248	4220	13335	0.345036	0.157445	0.497519	3250664	410911	3707673	0.12326
20200914	human	Cell Line	AML	11	151550105	13800000	23991	19659	30615	10956	6624	13035	0.357864	0.216365	0.425772	1977816	516988	2507980	0.211391
20200914	human	Immune	B Cell	54	315568870	5840000	16153.5	13693.5	22112	8418.5	5958.5	7735	0.380721	0.269469	0.34981	836132	118243	936227	0.106913
20200915	mouse	Immune	CD4 T Cell	15	72791966	4.8528e+06	13415	6905	16127	9222	2712	4193	0.571836	0.168165	0.259999	1344806	72338	1409602	0.0459676
20200915	mouse	Digestive/Excretory	Liver	12	134321077	1.11934e+07	18256	10487	21138	10651	2882	7605	0.503879	0.136342	0.359779	3298310	191962	3491292	0.0552752
20200915	human	Immune	Neutrophil	30	333866108	1.11289e+07	9026	11545	16194	4649	7168	4377	0.287082	0.442633	0.270285	119156	131017	247988	0.519509
20200917	mouse	Cell Line	AML	24	94184242	3920000	16958	12681	21886	9205	4928	7753	0.420588	0.225167	0.354245	730934	87212	813444	0.101433
20201013	mouse	Nervous	Hippocampus/Cortex	84	826769283	9.84249e+06	23505	18874	28804	9930	5299	13575	0.344744	0.183968	0.471289	1566200	681048	2254111	0.305181
20201013	mouse	Nervous	Hippocampus/Cortex	73	738341739	1.01143e+07	22910	18336	28069	9733	5159	13177	0.346753	0.183797	0.46945	1347825	647520	2002625	0.326971
20201123	human	Cell Line	AML	48	343687027	7160000	20328.5	17709.5	26949.5	9240	6621	11088.5	0.342863	0.245682	0.411455	2413964	635284	3.0568e+06	0.210297
20201127	human	Renal/Urinary	UDSC	19	165756189	8.72401e+06	21006	15687	25680	9993	4674	11013	0.389136	0.182009	0.428855	2172970	454127	2633742	0.17495
20201130	mouse	Immune	CD4 T Cell	26	110175505	4.23752e+06	15556	10252	18548	8296	2992	7260	0.447272	0.161311	0.391417	661148	91030	760280	0.130389
20201130	mouse	Immune	CD4 T Cell	23	128115947	5.57026e+06	15627	11976	19986	8010	4359	7617	0.400781	0.218103	0.381117	901509	167042	1066079	0.154369
20201201	human	PDX	AML	75	306621078	4090000	15701	13716	23674	9958	7973	5743	0.42063	0.336783	0.242587	189404	48716	237956	0.204038
20201211	mouse	Cell Line	ESC	48	362302997	7550000	16278.5	12883	19428.5	6545.5	3150	9733	0.336902	0.162133	0.500965	1.38579e+06	281726	1.60903e+06	0.138747
20201211	human	NA	NA	44	174750108	3970000	16932	13991.5	21513.5	7522	4581.5	9410	0.349641	0.212959	0.4374	1.94825e+06	204654	2.1397e+06	0.0894792
20201217	mouse	NA	NA	20	187679331	9380000	24087	17731	29023	11292	4936	12795	0.389071	0.170072	0.440857	3577873	677420	4.25741e+06	0.159613
20210103	human	Immune	CD4 T Cell	61	453475416	7.43402e+06	13615	13511	19876	6365	6261	7250	0.320235	0.315003	0.364762	179999	141165	324770	0.445765
20210103	human	Immune	CD8 T Cell	61	526290640	8.62772e+06	15502	15781	22689	6908	7187	8594	0.304465	0.316761	0.378774	173058	186307	353092	0.509878
20210103	human	Immune	Monocyte	61	630918344	1.03429e+07	16394	16083	23586	7503	7192	8891	0.318112	0.304927	0.376961	336456	248703	562609	0.401972
20210103	human	Immune	NK Cell	61	513908493	8.42473e+06	10998	12319	17659	5340	6661	5658	0.302395	0.377201	0.320403	72194	73267	144028	0.49875
20210118	mouse	Immune	B Cell	40	196257893	4.90645e+06	14848	8684	17700	9016	2852	5832	0.509379	0.16113	0.329492	311156	65039	381987	0.185428
20210118	mouse	Immune	Macrophage	8	63964151	7.99552e+06	16406	11447	20321	8874	3915	7532	0.436691	0.192658	0.370651	680922	130476	806924	0.156151
20210118	human	Immune	Monocyte	14	118480281	8.46288e+06	12692	10516	17915	7399	5223	5293	0.413006	0.291543	0.295451	219944	76638	296322	0.257753
20210118	mouse	Immune	NKT Cell	8	60576522	7.57207e+06	12476	8666	16605	7939	4129	4537	0.478109	0.24866	0.273231	156631	60440	216728	0.277292
20210118	human	Immune	PBMC	10	32493987	3.2494e+06	16716	14304	22702	8398	5986	8318	0.369923	0.263677	0.366399	334012	139677	476715	0.299347
20210119	human	Cell Line	AML	36	242069701	6720000	8628	3083	10026	6943	1398	1685	0.6925	0.139437	0.168063	57427.5	6894.5	64502	0.109679
20210125	human	PDX	AML	36	215428861	5980000	16930.5	10291	20748.5	10457.5	3818	6473	0.504012	0.184013	0.311974	552710	78788.5	630860	0.12388
20210209	mouse	Nervous	Amygdala	24	160583036	6.69096e+06	18824	11588	20472	8884	1648	9940	0.433959	0.0805002	0.485541	2051065	198900	2239209	0.0840225
20210209	mouse	Renal/Urinary	Bladder	24	147605071	6.15021e+06	16839	10288	18125	7837	1286	9002	0.432386	0.0709517	0.496662	1121691	127950	1248498	0.101568
20210209	mouse	Nervous	Cerebellum	24	152361734	6.34841e+06	18542	12451	20432	7981	1890	10561	0.390613	0.092502	0.516885	1624876	363134	1993624	0.184964
20210209	mouse	Digestive/Excretory	Colon	24	149444378	6.22685e+06	18119	11518	19584	8066	1465	10053	0.411867	0.074806	0.513327	2324318	186208	2487607	0.065641
20210209	mouse	Nervous	Cortex	24	184164613	7.67353e+06	19182	11926	20972	9046	1790	10136	0.431337	0.0853519	0.483311	2744274	205742	2967972	0.0753707
20210209	mouse	Cardiopulmonary	Heart	24	165797552	6.90823e+06	15392	8513	16648	8135	1256	7257	0.488647	0.0754445	0.435908	2991790	72944	3067478	0.0246743
20210209	mouse	Renal/Urinary	Kidney	24	178812341	7.45051e+06	17998	10928	19466	8538	1468	9460	0.438611	0.0754135	0.485976	3429545	136196	3565195	0.0380484
20210209	mouse	Digestive/Excretory	Liver	24	171165193	7.13188e+06	15672	9478	17104	7626	1432	8046	0.445861	0.0837231	0.470416	3059222	127490	3176702	0.0369818
20210209	mouse	Cardiopulmonary	Lung	24	177049706	7.37707e+06	18580	11888	20140	8252	1560	10328	0.409732	0.0774578	0.51281	2297220	235524	2525928	0.0905441
20210209	mouse	Nervous	Medulla	24	155876551	6.49486e+06	19348	11985	20996	9011	1648	10337	0.429177	0.0784911	0.492332	2372248	166350	2559347	0.0731042
20210209	mouse	Nervous	Midbrain	24	201188900	8.38287e+06	19928	13068	21853	8785	1925	11143	0.402004	0.0880886	0.509907	2524544	362878	2780702	0.0921199
20210209	mouse	Nervous	Pons	24	162613566	6.77557e+06	18304	11439	19970	8531	1666	9773	0.427191	0.0834251	0.489384	1854192	149854	2003800	0.0746621
20210209	mouse	Digestive/Excretory	Small Intestines	24	142122775	5.92178e+06	17382	11602	19235	7633	1853	9749	0.396829	0.0963348	0.506836	1968784	258936	2204667	0.106993
20210209	mouse	Immune	Spleen	24	167265038	6.96938e+06	16178	12038	18835	6797	2657	9381	0.360871	0.141067	0.498062	1123878	326388	1424022	0.210772
20210209	mouse	Nervous	Striatum	24	165797552	6.90823e+06	19266	12258	21116	8858	1850	10408	0.419492	0.0876113	0.492896	2471752	255206	2738774	0.0974969
20210209	mouse	Nervous	Striatum	24	166467850	6.93616e+06	18937	11908	20662	8754	1725	10183	0.423676	0.0834866	0.492837	2216540	219890	2415078	0.0822077
20210209	mouse	Reproductive	Testis	13	156423616	1.20326e+07	24578	13907	26253	12346	1675	12232	0.47027	0.0638022	0.465928	4405060	186188	4581557	0.0385234
20210209	mouse	Nervous	Thalamus	24	177246717	7.38528e+06	19734	12842	21618	8776	1884	10958	0.405958	0.0871496	0.506892	2434781	327080	2751315	0.115048
20210211	human	PDX	ALL	384	995409360	2590000	23578	15728.5	29554.5	13826	5976.5	9752	0.467814	0.20222	0.329967	660745	217554	858678	0.230509
20210211	human	PDX	ALL	38	536560853	14100000	10646	9373.5	17365	7991.5	6719	2654.5	0.460207	0.386928	0.152865	61347.5	34768	95886	0.360204
20210217	human	PDX	ALL	40	327596793	8190000	8731.5	7885.5	14537	6651.5	5805.5	2080	0.457557	0.39936	0.143083	41534	25244.5	66249.5	0.373067
20210218	human	PDX	AML	429	1233893899	2880000	16705	12757	20813	8056	4108	8649	0.387066	0.197377	0.415558	915369	181311	1114425	0.178618
20210326	mouse	Cell Line	ESC	12	157174744	13100000	24111	16245	28187	11942	4076	12169	0.42367	0.144606	0.431724	5.93354e+06	522365	6.47286e+06	0.0833203
20210412	Botrytis Cinarea	Fungus	NA	30	185621636	6190000	10742.5	NA	NA	NA	NA	NA	NA	NA	NA	2126547	NA	NA	NA
20210413	mouse	Immune	CD8 T Cell	10	53627688	5.36277e+06	17716	9904	20374	10470	2658	7246	0.51389	0.13046	0.355649	2753182	110626	2860232	0.037427
20210414	human	Immune	DC	31	196588639	6340000	18296.5	13699	22559	8860	4262.5	9436.5	0.392748	0.188949	0.418303	1.42044e+06	271109	1695214	0.16209
20210414	human	Immune	FL	34	120113718	3530000	8175.5	6878	12737.5	5859.5	4562	2316	0.46002	0.358155	0.181825	32528	17496.5	49985.5	0.349251
20210415	human	Immune	FL	40	218417875	5460000	6658	5014.5	10559.5	5545	3901.5	1113	0.52512	0.369478	0.105403	21860	9675.5	34946	0.374463
20210415	mouse	Immune	Macrophage	50	304634373	6.09269e+06	8205	3746	10166	6420	1961	1785	0.631517	0.192898	0.175585	73713	10132	83726	0.119592
20210427	human	Immune	B Cell	32	126302924	3950000	19257.5	14885.5	24672.5	9787	5415	9470.5	0.396676	0.219475	0.383848	1.31972e+06	150754	1.48036e+06	0.108513
20210430	mouse	Immune	Monocyte	9	44186913	4909657	5172	5274	9362	4088	4190	1084	0.436659	0.447554	0.115787	33789	12888	46603	0.274961
20210430	mouse	Immune	Pericyte	20	147775553	7.38878e+06	8146	5146	11276	6130	3130	2016	0.543632	0.277581	0.178787	58888	14306	73148	0.194947
20210430	mouse	Musculoskeletal	Smooth Muscle Cell	9	48832166	5.4258e+06	10028	7588	14665	7077	4637	2951	0.482578	0.316195	0.201227	94434	24284	118628	0.203948
20210502	human	Immune	Classical Monocyte	10	77154105	7.71541e+06	16038	14792	22904	8112	6866	7926	0.354174	0.299773	0.346053	491084	221964	711314	0.30961
20210502	human	Immune	Classical Monocyte	10	85455003	8.5455e+06	17137	15231	24062	8831	6925	8306	0.36701	0.287798	0.345192	619562	191606	809719	0.234843
20210502	mouse	Cardiopulmonary	Endothelial Cell	11	61997694	5636154	18331	12997	22682	9685	4351	8646	0.426991	0.191826	0.381183	452803	108094	559417	0.190581
20210502	mouse	Immune	Kuppfer Cell	7	61042871	8.72041e+06	7666	7689	13348	5659	5682	2007	0.423959	0.425682	0.15036	92278	22298	114536	0.194332
20210502	mouse	Immune	Megakaryocyte	14	73753980	5.26814e+06	7851	5820	11804	5984	3953	1867	0.506947	0.334886	0.158167	116326	26898	142025	0.180947
20210502	human	Immune	Nonclassical Monocyte	10	72959389	7.29594e+06	15676	15160	22805	7645	7129	8031	0.335234	0.312607	0.35216	516104	243798	758112	0.319225
20210502	human	Immune	Nonclassical Monocyte	10	84192630	8419263	12781	14969	21519	6550	8738	6231	0.304382	0.40606	0.289558	649354	363742	1006100	0.354583
20210602	mouse	Nervous	Striatum	94	372405310	3.96176e+06	17297	13136	20942	7806	3645	9491	0.372744	0.174052	0.453204	715505	232070	942622	0.240942
20210602	mouse	Nervous	Striatum	94	441023073	4.69173e+06	18618	13747	22021	8274	3403	10344	0.375732	0.154534	0.469733	1041476	421844	1477710	0.295209
20210602	mouse	Nervous	Striatum	95	451305556	4.75058e+06	20092	16341	25044	8703	4952	11389	0.347508	0.197732	0.45476	911100	389184	1303004	0.30077

### Sheet: Table S2 (Lysis Costs)
prime-seq Lysis consumables - per 96 reactions
Ingredient	List price	Delivered Units	Unit	Required	Price
1.5 ml low bind tubes	52.4	1000	pieces	2	0.1048
96-well Plate	417	200	pieces	2	4.17
Total					4.2748
prime-seq Extraction - per 1 reaction
Ingredient	List price	Delivered Units	Unit	Required	Price
Proteinase K	88.5	1250	µl	1	0.0708
Tips	36.5	1000	pieces	10	0.365
EDTA	69.9	100	ml	5e-06	3.495e-06
Clean-up beads	22.86	50	ml	0.1	0.04572
Ethanol	144.9	2500	ml	0.4	0.023184
DNAseI	71	500	µl	1	0.142
RNAse free H2O	133	5000	ml	0.1	0.00266
Bead-binding buffer	2.39	50	ml	0.01	0.000478
Total					0.649845
Zymo - per 1 reaction
Ingredient	List price	Delivered Units	Unit	Required	Price
Microprep Kit (R2062)	545	200	reactions	1	2.725
1.5 ml low bind tubes	52.4	1000	pieces	2	0.1048
Total					2.8298
Zymo - per 1 reaction
Ingredient	List price	Delivered Units	Unit	Required	Price
Miniprep Kit	555	200	reactions	1	2.775
1.5 ml low bind tubes	52.4	1000	pieces	2	0.1048
Total					2.8798
Qiagen - per 1 reaction
Ingredient	List price	Delivered Units	Unit	Required	Price
Micro RNeasy Kit (74004)	508	50	reactions	1	10.16
1.5 ml low bind tubes	52.4	1000	pieces	2	0.1048
Total					10.2648
Qiagen - per 1 reaction
Ingredient	List price	Delivered Units	Unit	Required	Price
Mini RNeasy Kit (74106)	1334	250	reactions	1	5.336
1.5 ml low bind tubes	52.4	1000	pieces	2	0.1048
Total					5.4408

### Sheet: Table S3 (Lysis Time)
Hands-On Required	Task	Beads (24)	Beads (48)	Beads (96)		Hands-On Required	Task	Column (24)	Column (48)	Column (96)
Hands-on	Workspace Preparation	2	2	2		Hands-on	Add ProtK	1	2	4
Hands-on	Sample Preparation	1	2	3		Hands-off	Incubate	30	30	30
Hands-on	Add ProtK	1	1	1		Hands-on	Workspace Preparation	2	2	2
Hands-off	Incubate	25	25	25		Hands-on	Sample Preparation	1	2	3
Hands-on	Add Beads	1	1	1		Hands-on	Add EtOH	1	2	4
Hands-off	Incubate	5	5	5		Hands-on	Transfer to Column	3	6	12
Hands-off	Magnet	3	3	3		Hands-on	Add to Centrifuge	1	2	4
Hands-on	Wash	4	6	8		Hands-off	Spin	0.5	0.5	0.5
Hands-off	Dry	3	3	3		Hands-on	Remove from Centrifuge	2	4	8
Hands-on	Add Water and Resuspend	2	2	2		Hands-on	Discard Flow Through	2	4	8
Hands-on	Add DNase	1	1	1		Hands-on	Add RNA Wash	1	2	4
Hands-off	Incubate	16	16	16		Hands-on	Add to Centrifuge	1	2	4
Hands-off	Magnet	3	3	3		Hands-off	Spin	0.5	0.5	0.5
Hands-on	Wash	4	6	8		Hands-on	Remove from Centrifuge	2	4	8
Hands-off	Dry	3	3	3		Hands-on	Discard Flow Through	2	4	8
Hands-off	Elute	5	5	5		Hands-on	Add DNAse	2	4	8
						Hands-off	Incubate	15	15	15
	Total	79	84	89		Hands-on	Add to Centrifuge	1	2	4
	Hands On	16	21	26		Hands-off	Spin	0.5	0.5	0.5
	Hands Off	63	63	63		Hands-on	Remove from Centrifuge	2	4	8
						Hands-on	Discard Flow Through	2	4	8
						Hands-on	Add Pre Wash	1	2	4
						Hands-on	Add to Centrifuge	1	2	4
						Hands-off	Spin	0.5	0.5	0.5
						Hands-on	Remove from Centrifuge	2	4	8
						Hands-on	Discard Flow Through	2	4	8
						Hands-on	Add RNA Wash	1	2	4
						Hands-on	Add to Centrifuge	1	2	4
						Hands-off	Spin	1	1	1
						Hands-on	Remove from Centrifuge	2	4	8
						Hands-on	Transfer Column To Tube	2	4	8
						Hands-on	Add H2O	1	2	4
						Hands-off	Incubate	1	1	1
						Hands-on	Add to Centrifuge	1	2	4
						Hands-off	Spin	1	1	1
						Hands-on	Remove from Centrifuge	2	4	8
							Total	92	132	211
							Hands On	42	82	161
							Hands Off	50	50	50

### Sheet: Table S4 (Method Costs)
	Catalog Number	Cost	Amount	Units	Required	Cost	Required	Cost	Required	Cost	Required	Cost	Required	Cost	Required	Cost	Required	Cost	Required	Cost	Required	Cost	Required	Cost
Method					Illumina Stranded mRNA Prep, Ligation		TruSeq Stranded mRNA Library Prep		TruSeq RNA Library Preparation Kit v2, Set A or B		SMART-Seq v4 Ultra Low Input RNA Kit for Sequencing		SMARTer Stranded Total RNA Sample Prep Kit - HT		prime-seq		brb-seq (Nextera)		brb-seq (Custom Transposase)		NEBNext		DECODE-seq
Kits
Illumina Stranded mRNA Prep, Ligation	20040534	3964	1	kit (96 rxn)	1	3964	0	0	0	0	0	0	0	0	0	0	0	0	0	0		0	0	0
TruSeq Stranded mRNA Library Prep	20020595	4261	1	kit (96 rxn)	0	0	1	4261	0	0	0	0	0	0	0	0	0	0	0	0		0	0	0
TruSeq RNA Library Preparation Kit v2, Set A or B	RS-122-2001/2	3750	1	kit (48 rxn)	0	0	0	0	2	7500	0	0	0	0	0	0	0	0	0	0		0	0	0
SMART-Seq v4 Ultra Low Input RNA Kit for Sequencing	634891	6360	1	kit (96 rxn)	0	0	0	0	0	0	1	6360	0	0	0	0	0	0	0	0		0	0	0
SMARTer Stranded Total RNA Sample Prep Kit - HT	634862	5004	1	kit (96 rxn)	0	0	0	0	0	0	0	0	1	5004	0	0	0	0	0	0		0	0	0
Nextera XT	FC-131-1096	3179.37	1	kit (96 rxn)	0	0	0	0	0	0	1	3179.37	0	0	0	0	0.0104167	33.1184	0	0		0	0.0104167	33.1184
NEBNext Ultra II FS	E6177S	6.08333	1	reaction	0	0	0	0	0	0	0	0	0	0	1	6.08333	0	0	0	0		0	0	0
RiboGone	634847	1860	1	kit (24 rxn)	0	0	0	0	0	0	0	0	4	7440	0	0	0	0	0	0		0	0	0
Unloaded Transposase	C01070010-20	4.6	1	reaction	0	0	0	0	0	0	1	4.6	0	0	0	0	0	0	1	4.6		0	0	0
NEBNext Poly(A) mRNA Magnetic Isolation Module	E7490	247	1	kit (96 rxn)	0	0	0	0	0	0	0	0	0	0	0	0	0	0	0	0	1	247	0	0
NEBNext Ultra II RNA Library Prep with Sample Purification Beads	E7775L	3685	1	kit (96 rxn)	0	0	0	0	0	0	0	0	0	0	0	0	0	0	0	0	1	3685	0	0
Library Indicies
IDT for Illumina RNA UD Indexes Set A, Ligation	20040553	157.75	96	sample	1	157.75	0	0	0	0	0	0	0	0	0	0	0	0	0	0	0	0	0	0
TruSeq RNA CD Index Plate	20019792	128.25	96	sample	0	0	1	128.25	0	0	0	0	0	0	0	0	0	0	0	0	0	0	0	0
prime-seq TSO	Sigma	90.68	1	µmol	0	0	0	0	0	0	0	0	0	0	0.001104	0.100111	0	0	0	0	0	0	0	0
prime-seq barcoded oligo-dT	Sigma	1607.04	0.5	nmol	0	0	0	0	0	0	0	0	0	0	0.0004	0.642816	0	0	0	0	0	0	0	0
prime-seq pre-amp primer	Sigma	0.015176	1	µl	0	0	0	0	0	0	0	0	0	0	1	0.015176	0	0	0	0	0	0	0.25	0.003794
prime-seq i7 Indicies	IDT	0.178947	1	µl	0	0	0	0	0	0	0	0	0	0	1	0.178947	0	0	0	0	0	0	5	0.894737
prime-seq p5	Sigma	0.0350737	1	µl	0	0	0	0	0	0	0	0	0	0	1	0.0350737	0	0	0	0	0	0	0	0
BRB-seq barcoded oligo-dT	Microsynth	1.99	96	samples	0	0	0	0	0	0	0	0	0	0	0	0	1	1.99	1	1.99	0	0	0	0
BRB-seq i7	IDT	0.178947	1	µl	0	0	0	0	0	0	0	0	0	0	0	0	2.5	0.447368	2.5	0.447368	0	0	0	0
BRB-seq p5	Microsynth	0.00946037	1	µl	0	0	0	0	0	0	0	0	0	0	0	0	2.5	0.0236509	2.5	0.0236509	0	0	0	0
NEBNext Multiplex Oligos for Illumina	E7600S	535	1	kit (96 rxn)	0	0	0	0	0	0	0	0	0	0	0	0	0	0	0	0	1	535	0	0
5bc-TSO (10 uM)	IDT	0.0332792	1	µl	0	0	0	0	0	0	0	0	0	0	0	0	0	0	0	0	0	0	96	3.1948
5bc-RT (10 uM)	Sigma	0.102806	1	µl	0	0	0	0	0	0	0	0	0	0	0	0	0	0	0	0	0	0	0.0004	4.11226e-05
Single-P primer	Sigma	0.015176	1	µl	0	0	0	0	0	0	0	0	0	0	0	0	0	0	0	0	0	0	0.25	0.003794
P5Read1 (5 uM)	Sigma	0.0350737	1	µl	0	0	0	0	0	0	0	0	0	0	0	0	0	0	0	0	0	0	2.5	0.0876844
Reagents
UltraPure Water	10977-049	0.0266	1	ml	21	0.5586	31	0.8246	38.4	1.02144	16	0.4256	23.04	0.612864	0.554	0.0147364	0.554	0.0147364	0.554	0.0147364	0	0	30.09	0.800394
Ethanol	32221-2.5L-M	0.05796	1	ml	80	4.6368	123	7.12908	153.6	8.90266	62	3.59352	92.16	5.34159	10.2	0.591192	5	0.2898	5	0.2898	115.2	6.67699	1	0.05796
Maxima H- Reverse Transcriptase	EP0753	3.18	1	µl	0	0	0	0	0	0	0	0	0	0	14.4	45.792	0	0	0	0	0	0	0	0
SuperScript II Reverse Transcriptase	18064-014	6.5	1	ul	0	0	96	624	96	624	0	0	0	0	0	0	24	156	24	156	0	0	48	312
Q5 Master Mix 2x	M0544L	0.79	1	reaction	0	0	0	0	0	0	0	0	0	0	1	0.79	0	0	0	0	0	0	0	0
NEBNext High-Fidelity 2X PCR MM	M0541L	1.44	1	reaction	0	0	0	0	0	0	0	0	0	0	0	0	1	1.44	1	1.44	0	0	0	0
KAPA HiFI readyMix	7958935001	0.0615168	1	µl	0	0	0	0	0	0	0	0	0	0	25	1.53792	0	0	0	0	0	0	12.5	0.76896
Exonuclease I	M0293L	0.378667	1	µl	0	0	0	0	0	0	0	0	0	0	1	0.378667	1	0.378667	1	0.378667	0	0	0	0
100 mM Tris-HCl (pH 6.9)	A3452	0.2344	1	g	0	0	0	0	0	0	0	0	0	0	0	0	0.0001576	3.69414e-05	0.0001576	3.69414e-05	0	0	0	0
25 mM MgCl2	M2670	0.354	1	g	0	0	0	0	0	0	0	0	0	0	0	0	5.0825e-05	1.7992e-05	5.0825e-05	1.7992e-05	0	0	0	0
450 mM KCl	A2939	0.479	1	g	0	0	0	0	0	0	0	0	0	0	0	0	0.00059463	0.000284828	0.00059463	0.000284828	0	0	0	0
β-NAD	N0632	54	1	g	0	0	0	0	0	0	0	0	0	0	0	0	5.4833e-06	0.000296098	5.4833e-06	0.000296098	0	0	0	0
(NH4)2SO4	AC20587	0.18116	1	g	0	0	0	0	0	0	0	0	0	0	0	0	7.9284e-05	1.43631e-05	7.9284e-05	1.43631e-05	0	0	0	0
RNAse H	M0297S	1.42	1	µL	0	0	0	0	0	0	0	0	0	0	0	0	2	2.84	2	2.84	0	0	0	0
E. coli DNA ligase	M0205 L	2.52	1	µL	0	0	0	0	0	0	0	0	0	0	0	0	1	2.52	1	2.52	0	0	0	0
E. coli DNA Polymerase	M0209 L	1.104	1	µL	0	0	0	0	0	0	0	0	0	0	0	0	5	5.52	5	5.52	0	0	0	0
dNTPs (25 mM)	R0186	0.016675	1	µl	0	0	0	0	0	0	0	0	0	0	38.4	0.64032	96	1.6008	96	1.6008	0	0	38.4	0.64032
SPRI Select Reagent	B23317	0.0606	1	µl	0	0	0	0	0	0	0	0	0	0	72	4.3632	0	0	0	0	0	0	35	2.121
Clean up beads	GE65152105050250	0.4572	1	ml	0	0	0	0	0	0	0	0	0	0	1	0.4572	0	0	0	0	0	0	0	0
Agencourt AMPureXP	A63881	0.0206667	1	µL	16704	345.216	22032	455.328	37632	777.728	7680	158.72	8640	178.56	0	0	90	1.86	90	1.86	0	0	0	0
5M Betaine	B0300	0.0238667	1	µL	0	0	0	0	0	0	0	0	0	0	0	0	0	0	0	0	0	0	192	4.5824
100 mM DTT	43816	0.00235	1	µL	0	0	0	0	0	0	0	0	0	0	0	0	0	0	0	0	0	0	48	0.1128
1 M MgCl2	M1028	0.000696	1	µL	0	0	0	0	0	0	0	0	0	0	0	0	0	0	0	0	0	0	5.76	0.00400896
Recombinant RNase Inhibitor	2313A	0.9152	1	µL	0	0	0	0	0	0	0	0	0	0	0	0	0	0	0	0	0	0	24	21.9648
Consumables
Quick PCR purification Kit	GO-PCRF-100	1	1	reaction	0	0	0	0	0	0	0	0	0	0	0	0	0	0	0	0	0	0	2	2
Gel Extraction Beads Kit	GO-GELU-100	1	1	reaction	0	0	0	0	0	0	0	0	0	0	0	0	0	0	0	0	0	0	1	1
DNA Clean & Concentrator-5 kit	D4014	1.36	1	reaction	0	0	0	0	0	0	0	0	0	0	0	0	1	1.36	1	1.36	0	0	0	0
Filter Tips (10,20, and 200)	737257	0.0365	1	tip	2714	99.061	2815	102.747	2825	103.112	1276	46.574	985	35.9525	255	9.3075	255	9.3075	255	9.3075	2325	84.8625	136	4.964
1.5 ml low bind tubes	0030108051	0.0524	1	tube	2	0.1048	1	0.0524	0	0	4	0.2096	3	0.1572	5	0.262	5	0.262	5	0.262	14	0.7336	2	0.1048
96-well plate	0030129504	5.6	1	plate	5	28	8	44.8	7	39.2	4	22.4	4	22.4	2	11.2	2	11.2	2	11.2	4	22.4	2	11.2
PCR Seal	04-097-0100	1.11	1	seal	16	17.76	22	24.42	24	26.64	8	8.88	10	11.1	5	5.55	5	5.55	5	5.55	5	5.55	4	4.44
Stepper Tip		0.3894	1	tip	0	0	0	0	0	0	0	0	0	0	3	1.1682	3	1.1682	3	1.1682	18	7.0092	3	1.1682
QC
Agilent DNA 1000 Kit	5067-1504	53.8	1	chip	2	107.6	2	107.6	2	107.6	2	107.6	2	107.6	2	107.6	2	107.6	2	107.6	2	107.6	2	107.6
Kits						3964		4261		7500		9543.97		12444		6.08333		33.1184		4.6		3932		33.1184
Indices						157.75		128.25		0		0		0		0.972124		2.46102		2.46102		535		4.18485
Reagents						350.411		1087.28		1411.65		162.739		184.514		54.5652		172.465		172.465		6.67699		343.053
Consumables						144.926		172.02		168.952		78.0636		69.6097		27.4877		28.8477		28.8477		120.555		24.877
QC						107.6		107.6		107.6		107.6		107.6		107.6		107.6		107.6		107.6		107.6
Total						4724.69		5756.15		9188.2		9892.37		12805.7		196.708		344.492		315.973		4701.83		512.833
Per Sample Cost (96 samples)						49.2155		59.9599		95.7105		103.046		133.393		2.04905		3.58846		3.29139		48.9774		5.34201
Per Sample Cost (96 samples)						60.6529		73.8942		117.953		126.993		164.393		2.52523		4.42239		4.05629		60.3595		6.58346

### Sheet: Table S5 (Method Time)
		Illumina® Stranded mRNA Prep, Ligation (96 Samples)	TruSeq Stranded mRNA Library Prep (96 Samples)	TruSeq RNA Library Preparation Kit v2, Set A and B (96 samples, 24 indexes)	SMARTer	SMART-seq2 (homemade)	SMART-seq v4	NEBNext	DECODE-seq	DECODE-seq (with pooling)	BRB-seq	prime-seq
	Hands-on	166	191	89	53	52	52	72.5	54	30	33.5	35
	Hands-off	245	245	551	168	197	197	122	298	187.833	342	370
	Total	411	436	640	221	249	249	309.5	352	217.833	375.5	405
Hands-on	cDNA synthesis	86	86	44.5	26.5	26	26	36.25	27	15	16.75	17.5
	Library preparation	80	105	44.5	26.5	26	26	36.25	27	15	16.75	17.5
Hands-off	cDNA synthesis	145	145	246	84	157	157	122	298	148	280	249
	Library preparation	100	100	305	84	40	40	115	0	39.8333	62	121
Total	cDNA synthesis	231	231	290.5	110.5	183	183	158.25	325	163	296.75	266.5
	Library preparation	180	205	349.5	110.5	66	66	151.25	27	54.8333	78.75	138.5
	bead clean up 96	4.5	5	6.5	3	2	2	5	4	0	0	0
	clean up pool (column or bead)	0	0	0	0	0	0	1.5	0	4	4.5	5
	add master mix 96	8	9	9	3	7	7	10	4	3	1	1
	add individually per well (i.e. barcoded oligos)	4	3	3	4	5	5	1	2	1	1	1
	add master mix to pool	0	0	0	0	0	0	0	0	2	5	4
													time
25	bead clean up 96	45	50	65	30	20	20	50	40	0	0	0	10
15	bead clean up pool	0	0	0	0	0	0	7.5	0	20	22.5	25	5
5	add master mix 96	8	9	9	3	7	7	10	4	3	1	1	1
10	add per well	20	15	15	20	25	25	5	10	5	5	5	5
1	add master mix pool	0	0	0	0	0	0	0	0	2	5	4	1
	Total Hands on time	73	74	89	53	52	52	72.5	54	30	33.5	35	22
